# DNA 6mA marks transcriptionally active chromatin in malaria parasites

**DOI:** 10.64898/2026.06.12.732001

**Authors:** Dhanasekaran Seshan, William Lauer, Gautam Sarkar, Mohan Govindasamy, Connor Sean Murray, Eric Lieberman Greer, Melissa Laird Smith, Shruthi Sridhar Vembar

## Abstract

DNA N6-methyladenine (6mA) has emerged as a significant epigenetic modification across a broad range of eukaryotes, from unicellular protists to metazoa. However, its role in unicellular eukaryotic parasites with highly AT-rich genomes, such as malaria-causing *Plasmodium falciparum*, remains unclear. Using mass spectrometry, South-western blotting, and Single Molecule Real-Time sequencing (Pacific Biosciences) across four stages of *P. falciparum* intra-erythrocytic development (IED), we confirmed that 0.02–0.04% of genomic adenines are modified to 6mA, with over 60% of the sites being stably maintained during the IED cycle. Notably, 6mA is enriched at transcription start sites, with genes bearing 6mA marks within their 5’ and 3’ untranslated regions exhibiting significantly elevated steady-state transcript levels. Consistent with this, 6mA loci show a strong positive correlation with activating histone post-translational modifications, while showing no significant association with repressive histone marks. Furthermore, in contrast to unicellular ciliates such as *Oxytricha* and *Tetrahymena –* organisms that share ancestry with *Plasmodium –* 6mA-marked genomic regions do not occlude nucleosomes. Lastly, we identified a putative 6mA methyltransferase belonging to the METTL4 family in *P. falciparum,* PfN6AMT encoded by the *PF3D7_1303100* gene, and demonstrate that recombinant PfN6AMT exhibits robust methyltransferase activity *in vitro*, with mutation of its active site residues abolishing catalytic activity. Collectively, our findings demonstrate that 6mA is a low-abundance, yet reproducible, feature of the *P. falciparum* epigenome that is associated with transcriptionally active chromatin, and that the molecular mechanisms governing DNA adenine methylation may have undergone substantial evolutionary divergence, even among closely related eukaryotic lineages.
