## Supplementary material for "DNA 6mA marks transcriptionally active chromatin in malaria parasites": Supplementary Table S6_edit.xlsx

### Sheet: Sheet1
Supplementary Tables S6: SMRT-seq and RNA-seq statistics
Sample Type	S. No.	Name	Library Name	Total Number of Sequenced Reads	Total Length of Reads (bp)	Total number of mapped Reads	Mapping percentage	Genomic coverage	Avg. Mapping Quality
SMRT-seq	1	3D7_10h_rep1_SMRT	Sample-1_3D7_10h_rep1	687655	6835624875	N/A	N/A	299.103	N/A
	2	3D7_20h_rep1_SMRT	Sample-2_3D7_20h_rep1	748115	7505570822			328.417
	3	3D7_30h_rep1_SMRT	Sample-3_3D7_30h_rep1	606109	6406204706			280.313
	4	3D7_40h_rep1_SMRT	Sample-4_3D7_40h_rep1	685812	6956192213			304.378
	5	3D7_10h_rep2_SMRT	Sample-5_3D7_10h_rep2	792117	7956901837			348.166
	6	3D7_20h_rep2_SMRT	Sample-6_3D7_20h_rep2	688155	6942877832			303.796
	7	3D7_30h_rep2_SMRT	Sample-7_3D7_30h_rep2	833518	8285648765			362.551
	8	3D7_40h_rep2_SMRT	Sample-8_3D7_40h_rep2	652958	6409964252			280.477
	9	3D7_10h_rep3_SMRT	Sample-9_3D7_10h_rep3	677889	7159660487			313.281
	10	3D7_20h_rep3_SMRT	Sample-10_3D7_20h_rep3	742254	7762784160			339.672
	11	3D7_30h_rep3_SMRT	Sample-11_3D7_30h_rep3	911179	9289903161			406.493
	12	3D7_40h_rep3_SMRT	Sample-12_3D7_40h_rep3	826081	8360119252			365.809
RNA-seq	13	3D7 10h rep1	L19_SD _3D7_R1_R1	30823412	4654335212	53548560	87.22	1665.62	40.54
			L19_SD _3D7_R1_R2	30823412	4654335212
	14	3D7 10h rep2	L20_SD _3D7_R2_R1	29578652	4466376452	56409321	86.43	2028.86	36.49
			L20_SD _3D7_R2_R2	29578652	4466376452
	15	3D7 10h rep3	L21_SD _3D7_R3_R1	13976380	2110433380	25059068	80.85	2375.96	18.98
			L21_SD _3D7_R3_R2	13976380	2110433381
